# Gene Regulatory Network Reconfiguration in Direct Lineage Reprogramming

**DOI:** 10.1101/2022.07.01.497374

**Authors:** Kenji Kamimoto, Mohd Tayyab Adil, Kunal Jindal, Christy M. Hoffmann, Wenjun Kong, Xue Yang, Samantha A. Morris

## Abstract

In direct lineage reprogramming, transcription factor (TF) overexpression reconfigures Gene Regulatory Networks (GRNs) to convert cell identities between fully differentiated cell types. We previously developed CellOracle, a computational pipeline that integrates single-cell transcriptome and epigenome profiles to infer GRNs. CellOracle leverages these inferred GRNs to simulate gene expression changes in response to TF perturbation, enabling network re-configuration during reprogramming to be interrogated *in silico.* Here, we integrate CellOracle analysis with lineage tracing of fibroblast to induced endoderm progenitor (iEP) conversion, a prototypical direct lineage reprogramming paradigm. By linking early network state to reprogramming success or failure, we reveal distinct network configurations underlying different reprogramming outcomes. Using these network analyses and *in silico* simulation of TF perturbation, we identify new factors to coax cells into successfully converting cell identity, uncovering a central role for the AP-1 subunit Fos with the Hippo signaling effector, Yap1. Together, these results demonstrate the efficacy of CellOracle to infer and interpret cell-type-specific GRN configurations at high resolution, providing new mechanistic insights into the regulation and reprogramming of cell identity.
