## Supplementary material for "Gene Regulatory Network Reconfiguration in Direct Lineage Reprogramming": Table S1

### Sheet: Sheet1
Gene symbol	Gene name	Cluster Identity	log Fold Change	p-Value
Kng1	kininogen 1	2	1.1242	0
Apoa1	apolipoprotein A-I	2	1.00932	0
Cdh1	cadherin 1	2	0.982794	0
Psca	prostate stem cell antigen	2	0.980518	0
Porcn	porcupine homolog (Drosophila)	2	0.962675	0
Atp8a1	ATPase, aminophospholipid transporter (APLT), class I, type 8A, member 1	2	0.90662	0
Bex4	brain expressed X-linked 4	2	0.898403	0
Wnt4	wingless-type MMTV integration site family, member 4	2	0.865648	0
Tspan8	tetraspanin 8	2	0.847542	0
Podxl	podocalyxin-like	2	0.837468	0
Spint2	serine protease inhibitor, Kunitz type 2	2	0.820138	0
Cfb	complement factor B	2	0.808486	0
Foxq1	forkhead box Q1	2	0.788961	0
Comp	cartilage oligomeric matrix protein	2	0.783226	0
Hp	haptoglobin	2	0.761503	0
Fam101b	N/A	2	0.725976	0
Ebp	phenylalkylamine Ca2+ antagonist (emopamil) binding protein	2	0.725128	0
Sorbs2	sorbin and SH3 domain containing 2	2	0.718115	0
Lsr	lipolysis stimulated lipoprotein receptor	2	0.715574	0
Fibin	fin bud initiation factor homolog (zebrafish)	2	0.714193	0
Frmd4b	FERM domain containing 4B	2	0.709851	0
Cldn2	claudin 2	2	0.707588	0
Ctsh	cathepsin H	2	0.705006	0
Trf	transferrin	2	0.700208	0
Mettl7b	methyltransferase like 7B	2	0.697405	0
Kng2	kininogen 2	2	0.696736	0
Abcc5	ATP-binding cassette, sub-family C (CFTR/MRP), member 5	2	0.690546	0
Ccl9	chemokine (C-C motif) ligand 9	2	0.689637	0
Atp1b1	ATPase, Na+/K+ transporting, beta 1 polypeptide	2	0.686674	0
Mmp15	matrix metallopeptidase 15	2	0.685216	0
Hes6	hairy and enhancer of split 6	2	0.672814	0
Msln	mesothelin	2	0.665653	0
Tspan13	tetraspanin 13	2	0.659156	0
Cdkn1c	cyclin-dependent kinase inhibitor 1C (P57)	2	0.658214	0
Icam1	intercellular adhesion molecule 1	2	0.655347	0
Myo15b	myosin XVB	2	0.654839	0
Fos	FBJ osteosarcoma oncogene	2	0.64714	0
Timp3	tissue inhibitor of metalloproteinase 3	2	0.641762	0
Pygb	brain glycogen phosphorylase	2	0.639008	0
Mpzl2	myelin protein zero-like 2	2	0.620802	0
Sult1a1	sulfotransferase family 1A, phenol-preferring, member 1	2	0.608683	0
Glul	glutamate-ammonia ligase (glutamine synthetase)	2	0.608069	0
Ak3	adenylate kinase 3	2	0.607189	0
Fkbp5	FK506 binding protein 5	2	0.606643	0
Rbp1	retinol binding protein 1, cellular	2	0.593134	0
Slc26a2	solute carrier family 26 (sulfate transporter), member 2	2	0.586039	0
Igf2	insulin-like growth factor 2	2	0.583451	0
Plac8	placenta-specific 8	2	0.583084	0
Smim1	small integral membrane protein 1	2	0.580243	0
Colgalt1	collagen beta(1-O)galactosyltransferase 1	2	0.579017	0
Gsta4	glutathione S-transferase, alpha 4	2	0.573819	0
Dhcr24	24-dehydrocholesterol reductase	2	0.572582	0
Rasgef1b	RasGEF domain family, member 1B	2	0.57254	0
Anxa8	annexin A8	2	0.56854	0
H19	H19, imprinted maternally expressed transcript	2	0.566599	0
Mlph	melanophilin	2	0.556791	0
Thsd4	thrombospondin, type I, domain containing 4	2	0.550556	0
Ffar4	free fatty acid receptor 4	2	0.550001	0
Vnn1	vanin 1	2	0.546495	0
Slc12a2	solute carrier family 12, member 2	2	0.538497	0
C130074G19Rik	RIKEN cDNA C130074G19 gene	2	0.537434	0
Kcnj15	potassium inwardly-rectifying channel, subfamily J, member 15	2	0.533873	0
Ctgf	connective tissue growth factor	2	0.529025	0
Vav2	vav 2 oncogene	2	0.528716	0
Smoc2	SPARC related modular calcium binding 2	2	0.526094	0
Zfp36	zinc finger protein 36	2	0.524417	0
Pim3	proviral integration site 3	2	0.524286	0
Ndnf	neuron-derived neurotrophic factor	2	0.524086	0
Net1	neuroepithelial cell transforming gene 1	2	0.523404	0
Cpd	carboxypeptidase D	2	0.523267	0
Nav2	neuron navigator 2	2	0.514293	0
F11r	F11 receptor	2	0.512184	0
Ier2	immediate early response 2	2	0.5113	0
Tkfc	triokinase, FMN cyclase	2	0.511061	0
Tef	thyrotroph embryonic factor	2	0.510005	0
Tsc22d3	TSC22 domain family, member 3	2	0.509925	0
Ptprf	protein tyrosine phosphatase, receptor type, F	2	0.507817	0
Sepp1	N/A	2	0.507764	0
Apoe	apolipoprotein E	2	0.50705	0
Klhl13	kelch-like 13	2	0.506622	0
Lgalsl	lectin, galactoside binding-like	2	0.504768	0
Acsl1	acyl-CoA synthetase long-chain family member 1	2	0.498944	0
Bcl2l1	BCL2-like 1	2	0.496732	0
Lgr4	leucine-rich repeat-containing G protein-coupled receptor 4	2	0.495572	0
Shisa2	shisa family member 2	2	0.493194	0
Tjp1	tight junction protein 1	2	0.491373	0
Dpep1	dipeptidase 1 (renal)	2	0.490137	0
Man1c1	mannosidase, alpha, class 1C, member 1	2	0.489039	0
Calml4	calmodulin-like 4	2	0.485481	0
Ddit4	DNA-damage-inducible transcript 4	2	0.484327	0
Scd2	stearoyl-Coenzyme A desaturase 2	2	0.479811	0
Krt19	keratin 19	2	0.476572	0
Tcp11l1	t-complex 11 like 1	2	0.474939	0
Hacd2	3-hydroxyacyl-CoA dehydratase 2	2	0.472772	0
Sgsm3	small G protein signaling modulator 3	2	0.472189	0
Selenbp1	selenium binding protein 1	2	0.470912	0
Als2cl	ALS2 C-terminal like	2	0.467219	0
Herpud1	homocysteine-inducible, endoplasmic reticulum stress-inducible, ubiquitin-like domain member 1	2	0.464805	0
St3gal5	ST3 beta-galactoside alpha-2,3-sialyltransferase 5	2	0.464262	0
Arhgap42	Rho GTPase activating protein 42	2	0.46077	0
Slc6a6	solute carrier family 6 (neurotransmitter transporter, taurine), member 6	2	0.45864	0
Zfp57	zinc finger protein 57	2	0.45562	0
Serinc5	serine incorporator 5	2	0.454369	0
Trim24	tripartite motif-containing 24	2	0.452109	0
Slc1a4	solute carrier family 1 (glutamate/neutral amino acid transporter), member 4	2	0.448804	0
Pir	pirin	2	0.448731	0
Ldlrad3	low density lipoprotein receptor class A domain containing 3	2	0.448253	0
Snx4	sorting nexin 4	2	0.447539	0
Trp53inp2	transformation related protein 53 inducible nuclear protein 2	2	0.447319	0
Hes1	hairy and enhancer of split 1 (Drosophila)	2	0.4453	0
Dusp1	dual specificity phosphatase 1	2	0.443808	0
Sulf2	sulfatase 2	2	0.443464	0
Atp6v1c2	ATPase, H+ transporting, lysosomal V1 subunit C2	2	0.443294	0
Tob1	transducer of ErbB-2.1	2	0.442433	0
Parm1	prostate androgen-regulated mucin-like protein 1	2	0.44172	0
Stard10	START domain containing 10	2	0.441546	0
Hist1h1c	histone cluster 1, H1c	2	0.440162	0
FoxA1.HNF4a	N/A	2	0.440127	0
Psd3	pleckstrin and Sec7 domain containing 3	2	0.439773	0
Foxp4	forkhead box P4	2	0.439671	0
Nr1h3	nuclear receptor subfamily 1, group H, member 3	2	0.438928	0
Scamp5	secretory carrier membrane protein 5	2	0.438447	0
Fgfr2	fibroblast growth factor receptor 2	2	0.435629	0
Eya2	EYA transcriptional coactivator and phosphatase 2	2	0.43388	0
Them6	thioesterase superfamily member 6	2	0.433772	0
PISD	phosphatidylserine decarboxylase	2	0.431581	0
Akap13	A kinase (PRKA) anchor protein 13	2	0.429376	0
Ddi2	DNA-damage inducible protein 2	2	0.427914	0
Clcn3	chloride channel, voltage-sensitive 3	2	0.426078	0
Smpd3	sphingomyelin phosphodiesterase 3, neutral	2	0.425365	0
Iqgap2	IQ motif containing GTPase activating protein 2	2	0.423864	0
Cd55	CD55 molecule, decay accelerating factor for complement	2	0.421725	0
Sort1	sortilin 1	2	0.421317	0
Por	P450 (cytochrome) oxidoreductase	2	0.419628	0
Pdcd4	programmed cell death 4	2	0.417178	0
Kitl	kit ligand	2	0.416672	0
Tfdp2	transcription factor Dp 2	2	0.416192	0
Fzd6	frizzled class receptor 6	2	0.415332	0
Pkp4	plakophilin 4	2	0.414307	0
Tmem176b	transmembrane protein 176B	2	0.412218	0
Tmem176a	transmembrane protein 176A	2	0.411524	0
Steap4	STEAP family member 4	2	0.40783	0
Ninj1	ninjurin 1	2	0.407593	0
Eps8l2	EPS8-like 2	2	0.406854	7.20351e-234
Agap1	ArfGAP with GTPase domain, ankyrin repeat and PH domain 1	2	0.406708	0
Kcnq1ot1	KCNQ1 overlapping transcript 1	2	0.406611	0
Pcyt2	phosphate cytidylyltransferase 2, ethanolamine	2	0.402465	0
Wbp5	N/A	2	0.399919	0
Irs1	insulin receptor substrate 1	2	0.399725	0
Galnt7	UDP-N-acetyl-alpha-D-galactosamine: polypeptide N-acetylgalactosaminyltransferase 7	2	0.398225	4.86091e-289
Arl4a	ADP-ribosylation factor-like 4A	2	0.398143	2.00639e-256
Zhx3	zinc fingers and homeoboxes 3	2	0.392907	0
Tpd52	tumor protein D52	2	0.382449	0
Foxc1	forkhead box C1	2	0.381814	0
Zfp950	zinc finger protein 950	2	0.381357	7.68601e-307
2200002D01Rik	RIKEN cDNA 2200002D01 gene	2	0.381327	0
B4galt1	UDP-Gal:betaGlcNAc beta 1,4- galactosyltransferase, polypeptide 1	2	0.380539	0
Vill	villin-like	2	0.37997	2.62734e-270
Lpgat1	lysophosphatidylglycerol acyltransferase 1	2	0.379674	0
Egr1	early growth response 1	2	0.379561	0
Dhrs3	dehydrogenase/reductase (SDR family) member 3	2	0.37919	1.89134e-289
Txnip	thioredoxin interacting protein	2	0.375323	0
Junb	jun B proto-oncogene	2	0.374522	0
Mtus1	mitochondrial tumor suppressor 1	2	0.373373	0
Ackr3	atypical chemokine receptor 3	2	0.371848	6.70208e-230
Ece1	endothelin converting enzyme 1	2	0.368351	0
Abcg2	ATP-binding cassette, sub-family G (WHITE), member 2	2	0.368322	1.4903e-211
Golim4	golgi integral membrane protein 4	2	0.368304	0
Yod1	YOD1 deubiquitinase	2	0.366645	5.19748e-212
Foxp1	forkhead box P1	2	0.366462	0
Fdx1	ferredoxin 1	2	0.366406	2.36935e-266
Klhdc8b	kelch domain containing 8B	2	0.357578	4.37608e-241
Stxbp6	syntaxin binding protein 6 (amisyn)	2	0.356721	1.28146e-238
Cd9	CD9 antigen	2	0.356262	0
Baiap2l1	BAI1-associated protein 2-like 1	2	0.35498	1.04591e-204
Pla2g15	phospholipase A2, group XV	2	0.353359	1.60475e-303
BC029214	non-homologous end joining factor	2	0.352572	5.01855e-194
Rbp4	retinol binding protein 4, plasma	2	0.3509	1.61005e-260
Crim1	cysteine rich transmembrane BMP regulator 1 (chordin like)	2	0.350551	0
5730559C18Rik	RIKEN cDNA 5730559C18 gene	2	0.349891	1.02622e-231
Igfbp7	insulin-like growth factor binding protein 7	2	0.348816	0
Nedd9	neural precursor cell expressed, developmentally down-regulated gene 9	2	0.348422	5.62735e-222
P4ha2	procollagen-proline, 2-oxoglutarate 4-dioxygenase (proline 4-hydroxylase), alpha II polypeptide	2	0.347992	2.88865e-233
Itga3	integrin alpha 3	2	0.343309	5.90677e-175
Pik3r1	phosphoinositide-3-kinase regulatory subunit 1	2	0.342461	0
Atp6v1b2	ATPase, H+ transporting, lysosomal V1 subunit B2	2	0.342168	2.97529e-259
Tmem37	transmembrane protein 37	2	0.342105	3.42024e-139
Tmpo	thymopoietin	2	0.34202	3.79221e-277
Creb3l2	cAMP responsive element binding protein 3-like 2	2	0.339857	0
Jarid2	jumonji, AT rich interactive domain 2	2	0.338915	7.34996e-189
Etl4	enhancer trap locus 4	2	0.33876	1.55239e-211
Btg2	B cell translocation gene 2, anti-proliferative	2	0.338365	0
Il4ra	interleukin 4 receptor, alpha	2	0.337334	6.05849e-215
Nsun4	NOL1/NOP2/Sun domain family, member 4	2	0.336723	5.76852e-180
mt-Atp8	mitochondrially encoded ATP synthase 8	2	0.333406	4.88497e-213
Smarca2	SWI/SNF related, matrix associated, actin dependent regulator of chromatin, subfamily a, member 2	2	0.333135	7.35477e-212
Rnf103	ring finger protein 103	2	0.331501	3.2618e-164
Sh3bp5	SH3-domain binding protein 5 (BTK-associated)	2	0.330677	5.3626e-178
Tpcn1	two pore channel 1	2	0.329821	4.17159e-183
Tmem41a	transmembrane protein 41a	2	0.329485	9.98188e-161
Tshz2	teashirt zinc finger family member 2	2	0.328299	3.14583e-184
Mgat3	mannoside acetylglucosaminyltransferase 3	2	0.327276	4.04497e-246
Slc35e3	solute carrier family 35, member E3	2	0.327151	3.13513e-188
Erlin1	ER lipid raft associated 1	2	0.324821	3.27105e-148
Fem1b	feminization 1 homolog b (C. elegans)	2	0.32461	1.4678e-259
Nupr1	nuclear protein transcription regulator 1	2	0.323933	1.74449e-133
Lasp1	LIM and SH3 protein 1	2	0.323171	0
Gsto1	glutathione S-transferase omega 1	2	0.32188	0
Trib2	tribbles pseudokinase 2	2	0.321502	4.79311e-157
Rmnd5a	required for meiotic nuclear division 5 homolog A	2	0.319271	4.6134e-166
Dag1	dystroglycan 1	2	0.318852	0
Abat	4-aminobutyrate aminotransferase	2	0.317947	8.7215e-208
mt-Nd3	mitochondrially encoded NADH dehydrogenase 3	2	0.317847	0
Akr7a5	aldo-keto reductase family 7, member A5 (aflatoxin aldehyde reductase)	2	0.317184	0
Fah	fumarylacetoacetate hydrolase	2	0.315771	6.9001e-145
Mras	muscle and microspikes RAS	2	0.314012	5.98079e-123
Mbtps1	membrane-bound transcription factor peptidase, site 1	2	0.313903	5.52275e-304
Ddr1	discoidin domain receptor family, member 1	2	0.313075	0
Atl3	atlastin GTPase 3	2	0.312169	9.71768e-154
Slc25a1	solute carrier family 25 (mitochondrial carrier, citrate transporter), member 1	2	0.310652	0
H2-K1	histocompatibility 2, K1, K region	2	0.310252	3.97364e-134
Nfib	nuclear factor I/B	2	0.309676	0
Eva1c	eva-1 homolog C (C. elegans)	2	0.30962	1.39907e-156
Nceh1	neutral cholesterol ester hydrolase 1	2	0.309579	2.89452e-159
Nrbp2	nuclear receptor binding protein 2	2	0.309388	4.00278e-208
Wtip	WT1-interacting protein	2	0.308498	1.19505e-202
Sqrdl	N/A	2	0.308329	9.07152e-153
Scd1	stearoyl-Coenzyme A desaturase 1	2	0.307038	4.0334e-100
Vamp8	vesicle-associated membrane protein 8	2	0.304809	0
Ccnd1	cyclin D1	2	0.304414	0
Lrpap1	low density lipoprotein receptor-related protein associated protein 1	2	0.303726	0
Ctsd	cathepsin D	2	0.3037	0
Socs3	suppressor of cytokine signaling 3	2	0.303557	1.23842e-189
Dennd5b	DENN/MADD domain containing 5B	2	0.302464	2.14464e-124
Pcx	pyruvate carboxylase	2	0.302069	9.56297e-196
Lmo4	LIM domain only 4	2	0.299563	1.53859e-283
Slc7a6	solute carrier family 7 (cationic amino acid transporter, y+ system), member 6	2	0.298245	3.7413e-133
Fosb	FBJ osteosarcoma oncogene B	2	0.298095	7.30231e-86
H1f0	H1 histone family, member 0	2	0.29667	1.04185e-257
Rdh10	retinol dehydrogenase 10 (all-trans)	2	0.296618	1.75198e-125
Islr	immunoglobulin superfamily containing leucine-rich repeat	2	0.295907	2.0741e-146
Sft2d2	SFT2 domain containing 2	2	0.294732	6.8136e-119
H6pd	hexose-6-phosphate dehydrogenase (glucose 1-dehydrogenase)	2	0.294338	0
Plagl2	pleiomorphic adenoma gene-like 2	2	0.293929	3.07259e-127
Nol4l	nucleolar protein 4-like	2	0.293145	1.13e-144
Ngfrap1	N/A	2	0.293067	0
Ldlr	low density lipoprotein receptor	2	0.292778	7.89274e-155
Gas6	growth arrest specific 6	2	0.292738	2.96878e-86
Hoxc9	homeobox C9	2	0.292052	1.63121e-154
Myo6	myosin VI	2	0.291572	2.25281e-167
Tbl1xr1	transducin (beta)-like 1X-linked receptor 1	2	0.291222	8.59693e-192
Lypla1	lysophospholipase 1	2	0.290753	6.24077e-129
Agpat4	1-acylglycerol-3-phosphate O-acyltransferase 4 (lysophosphatidic acid acyltransferase, delta)	2	0.290374	4.77627e-251
Ptpn14	protein tyrosine phosphatase, non-receptor type 14	2	0.290327	0
Irf2bp2	interferon regulatory factor 2 binding protein 2	2	0.289623	0
Abca7	ATP-binding cassette, sub-family A (ABC1), member 7	2	0.28735	9.84018e-118
Psrc1	proline/serine-rich coiled-coil 1	2	0.287123	0
Klc4	kinesin light chain 4	2	0.287105	3.63695e-138
Nbl1	neuroblastoma, suppression of tumorigenicity 1	2	0.286174	0
Mapkapk2	MAP kinase-activated protein kinase 2	2	0.285848	1.59301e-279
Fmnl2	formin-like 2	2	0.285842	6.87687e-118
Plxnb1	plexin B1	2	0.285796	1.34978e-120
Zdhhc9	zinc finger, DHHC domain containing 9	2	0.284937	7.01357e-100
Akap11	A kinase (PRKA) anchor protein 11	2	0.284883	7.20726e-177
Igfbp2	insulin-like growth factor binding protein 2	2	0.283927	0
Tmem189	transmembrane protein 189	2	0.28253	9.27978e-98
Insr	insulin receptor	2	0.281959	6.19301e-114
Scarf2	scavenger receptor class F, member 2	2	0.281222	2.69603e-229
Myo18a	myosin XVIIIA	2	0.279699	9.10852e-175
Runx1	runt related transcription factor 1	2	0.278381	5.11883e-134
Ccdc25	coiled-coil domain containing 25	2	0.278032	1.3431e-107
Abca1	ATP-binding cassette, sub-family A (ABC1), member 1	2	0.277181	2.65455e-158
Etnk1	ethanolamine kinase 1	2	0.276862	0
Clu	clusterin	2	0.276541	3.29689e-55
Ezr	ezrin	2	0.274536	3.26739e-220
Apbb2	amyloid beta (A4) precursor protein-binding, family B, member 2	2	0.27394	0
Ankrd17	ankyrin repeat domain 17	2	0.273155	0
Ephx1	epoxide hydrolase 1, microsomal	2	0.27313	0
Pak4	p21 protein (Cdc42/Rac)-activated kinase 4	2	0.272806	1.61532e-86
Frmd5	FERM domain containing 5	2	0.269824	1.24127e-150
Hspb8	heat shock protein 8	2	0.269817	3.31005e-68
Aldh3a2	aldehyde dehydrogenase family 3, subfamily A2	2	0.268321	5.14718e-92
Ccnt2	cyclin T2	2	0.268222	3.86364e-158
Gpat4	glycerol-3-phosphate acyltransferase 4	2	0.267962	2.67925e-173
Sertad4	SERTA domain containing 4	2	0.267172	6.83339e-108
Sipa1l3	signal-induced proliferation-associated 1 like 3	2	0.266221	1.48773e-66
AU040320	expressed sequence AU040320	2	0.265954	2.0969e-93
Trp53inp1	transformation related protein 53 inducible nuclear protein 1	2	0.264968	4.50964e-288
Lama5	laminin, alpha 5	2	0.264905	1.39608e-168
Clca3a1	chloride channel accessory 3A1	2	0.264708	7.20162e-139
Serpine2	serine (or cysteine) peptidase inhibitor, clade E, member 2	2	0.263498	0
Adipor2	adiponectin receptor 2	2	0.261518	1.43416e-83
Cd80	CD80 antigen	2	0.261408	4.24563e-92
Plcg1	phospholipase C, gamma 1	2	0.260731	3.60355e-114
Naglu	alpha-N-acetylglucosaminidase (Sanfilippo disease IIIB)	2	0.260689	4.29662e-85
Ndufa1	NADH dehydrogenase (ubiquinone) 1 alpha subcomplex, 1	2	0.259731	0
Pdia5	protein disulfide isomerase associated 5	2	0.258967	6.49221e-57
mt-Nd4l	mitochondrially encoded NADH dehydrogenase 4L	2	0.258696	9.51391e-253
Aldh2	aldehyde dehydrogenase 2, mitochondrial	2	0.257963	0
Ctnnb1	catenin (cadherin associated protein), beta 1	2	0.257315	0
Smpd2	sphingomyelin phosphodiesterase 2, neutral	2	0.256973	7.78915e-69
Mgp	matrix Gla protein	2	0.256015	0
Cib1	calcium and integrin binding 1 (calmyrin)	2	0.255776	4.62712e-276
Wdtc1	WD and tetratricopeptide repeats 1	2	0.255767	9.35693e-88
Ppp1r12b	protein phosphatase 1, regulatory (inhibitor) subunit 12B	2	0.255559	2.22723e-72
Bmp4	bone morphogenetic protein 4	2	0.254951	2.63023e-131
C1qtnf6	C1q and tumor necrosis factor related protein 6	2	0.254878	1.32354e-79
Ly6e	lymphocyte antigen 6 complex, locus E	2	0.254793	0
R3hdm1	R3H domain containing 1	2	0.254652	5.57707e-231
Clk1	CDC-like kinase 1	2	0.254473	5.50103e-216
Dbi	diazepam binding inhibitor	2	0.253451	0
Glrx	glutaredoxin	2	0.253215	3.83015e-133
S100a13	S100 calcium binding protein A13	2	0.252891	0
Agrn	agrin	2	0.252069	3.70657e-118
Lamb2	laminin, beta 2	2	0.251694	2.0016e-241
